# CRISPR comparison toolkit (CCTK): Rapid identification, visualization, and analysis of CRISPR array diversity

**DOI:** 10.1101/2022.07.31.502198

**Authors:** Alan J. Collins, Rachel J. Whitaker

## Abstract

CRISPR-Cas systems provide immunity against mobile genetic elements (MGEs) through sequence-specific targeting by spacer sequences encoded in CRISPR arrays. Spacers are highly variable between microbial strains and can be acquired rapidly, making them well suited for use in strain typing of closely related organisms. However, the historical record of spacer acquisitions and deletions represented by arrays has not previously been used to reconstruct strain histories. We therefore developed the CRISPR Comparison Toolkit (CCTK) to enable analyses of array relationships. CCTK includes tools to identify arrays, analyze relationships between arrays using CRISPRdiff and CRISPRtree, and predict targets of spacers. CRISPRdiff visualizes arrays and highlights the similarities between them. CRISPRtree infers a phylogenetic tree from array relationships and presents a hypothesis of the evolutionary history of the arrays. CCTK unifies several CRISPR analysis tools into a single command line application, including the first tool to infer phylogenies from array relationships.
