## Supplemental Tables for "CRISPR comparison toolkit (CCTK): Rapid identification, visualization, and analysis of CRISPR array diversity"

### Sheet: S1
In columns D-G, information about each array is presented following the array number in that assembly.
For example, 1: 1E 2: 1E 3: 1F in column G indicates that array 1 and 2 are of subtype I-E, while array 3 is subtype I-F.
Sequence_ID	Has_CRISPR	Array_count	Spacers	Array_IDs	Repeat_sequences	Array_CRISPR_types
ERR431227	FALSE	0
ERR431159	TRUE	1	1: GCTGGCCGAGACCGACAAGTCGAAGCGCACGG TGTTCGTAGCCGATATCGCTGCACGCGATGCA GAGGGGCCGTATCGACGGTGATTGATGCGACA AGCAAGGCATCCGGAAACGGGCCTTGGGTCAC AAGGAGCACCACGACATGGTCAGAGCAAACCC TCCTAGTTCTTCGCCAAGCCGGAAACCGAGGC	1: 54	1: GTTCACTGCCGTATAGGCAGCTAAGAAA	1: 1F
ERR431278	TRUE	3	1: ATACTGGATGCCGCATCTAGCAGTAGCCCGG ACGTATCCCGAGCGCGAACGCGGCTTGTGCAT ATTCGAAGAGCGGACGTCCGGCGACTTCTGCC ACGCAACGACCGGCTCTACGGGCGCCGACGG 2: GGGAAGACATTCCAGCGCTGGCTGGGCATGTT AGCAGCAGGCCGGTGCTGAAGAAGGTCGCCCG ACGTCGGACTGGTCACGCTGCAGGCGCACGTC TGCGCATTCACTCCGTGCCGGGCTTCCACCGG AAACGGGTTGTTCTTCACGAACGCGCAACTAT CTAGGGCAATCTGTATATTCAGCGGTTTCCTA TAGCAGTGTCGAAGGCATCGGCCCGGCTGCTG GACCGGCGCGCTGTCGAGCCCATCGCCGGCGA…	1: 39 2: 63 3: 7	1: GTTCACTGCCGTATAGGCAGCTAAGAAAA 2: GTTCACTGCCGTATAGGCAGCTAAGAAA 3: GTTCACTGCCGTGTAGGCAGCTAAGAAA	1: 1F 2: 1F 3: 1F
ERR431311	TRUE	1	1: AGGTCGAAACGAAGGTGCTGATGGGTCGCCTT AATAATAATACTCAGCCCTAGCGCCCTGAGCA ATGTCGTGGCGGTCCTGCAGGCCCACGATTCC ACCGGGGTAGGCGCCGATGATCGCGCTGACCA GAACGCAACCAGTTCCGGACCTCGCTCGCCGA ATTCCAGCATCTGGGACGGCGATCGCGATTCG GCCATCGACCGCGAAGCCGCAGACGGCATTAC AATCCGTCCAGGCGGAGTACGCAACCACCGTC TGGTAGACGGGATATGGATCGGCGAAGTCCTC GATGACGAAAGAGCCACCGCCGCCCTCCACCG TCCCATAGACTTGCCGATCTCGGCTGCGGCGC TTGACCAGATCGCGGCGTGGGGTGGTCGGCTT …	1: 52	1: GTTCACTGCCGTATAGGCAGCTAAGAAA	1: 1F
ERR431018	TRUE	1	1: CGGGTCATTCGGGTCCGAAGGCGGGTCGGTCA AGTCGGCTTAAGCGCCATGCGCTCCGATAATT AAGCTTCGACCCTGCCAGGGCCTCGGCGTTAC TGGGCGTCCTTACCAGGGAAGCCCGCAACATT GACGCGGCCGAGGCCAAGGCCCGGGCGGACGG AACTACAGCCCGCGGGTTCAGGCGCTGCTGTG AGTCCCGCCACCATCGCCACCACCAGTTCCAC	1: 35	1: GTTCACTGCCGTATAGGCAGCTAAGAAA	1: 1F
ERR431067	FALSE	0
ERR430992	TRUE	3	1: TAGCTGATCAGCAGGCCGACAGTCAGGCCTGC TACCCGAATACGACTTGCGCGAGGAAGACGGT AGCATCGCATCAAATCGTGCAGAACACGATAA TGGTCGAGCAGTTCGGCAAAGGGGCCGTGGTT TTCACCTGGTCGCCGGCCAGGCTGATCACTGC TACAAGGTCATGGCGCTCGGCAACGTGGTGGAA GCTGTGCGTCGCCGTGGTCTGACGGTCGAATC AGCAGATACCCGAACCACTGGAGGTACATGCA TTCATCAGGATGCCGCCAAGGGTCCGCATAAT 2: AGGTCGAGGTGGGCTCGGCGGCGATGATCGAT GGTACGTGGTTTCGACCAACAGCACTGCCCAA TAAAGGAGATTGCCATGCTGATCAAACTT…	1: 64 2: 60 3: 46	1: GTTCACTGCCGTATAGGCAGCTAAGAAA 2: GTTCACTGCCGTGTAGGCAGCTAAGAAA 3: GTTCACTGCCGTATAGGCAGCTAAGAAA	1: 1F 2: 1F 3: 1F
ERR431101	FALSE	0
ERR431210	FALSE	0
ERR431297	FALSE	0
ERR431387	TRUE	3	1: TGATCAAGAAGAACCCGATGGCGCCACTTGAG ATCCTATCGACGACAAAGTGCTCGAGCATCTC TGCCGGACCTGCTCCGCCACTGCGGACTCCAA AGAAAGCCAAGATCTACCGCTGGAGAAAGGCG GAAGAACATCGCTGCGGCGATCTGGGCCTCGC AGGGGTTCGTCCCTGGCCGAGGTGGCCCGCTC AGGAAACCAGAGCAGGAGGATGGACTATGACC GAGAACGATTCCGTCTTGTTGGAGCTTTCTGT CGACGAGCAACTGCGCTTGCGCGTGCGTAACC GGAAGGCTGGCGCTCGAACGGATGTGTACAGG TCCGGATCACCAGGGCGACAGATGGCCACCTC CTCTGGCGGTAACCTTCCATGATCTGCGCAGCC…	1: 6 2: 8 3: 57	1: GTTCACTGCCGTATAGGCAGCTAAGAAA 2: GTTCACTGCCGTGTAGGCAGCTAAGAAA 3: GTTCACTGCCGTACAGGCAGCTAAGAAA	1: 1F 2: 1F 3: 1F
ERR431089	TRUE	3	1: ATCTCTAATGGTGGACTTTTGTGCGACGGTCG CGGTAGAGACGTCGGTGAGCGCTGCGATCTGC GCAATCGATCAGGCTATGACCGCCGAAGCCTA TCGACGTTGCCGACCCGCGGCCGCGCCCGGTT TCGGCCAAGGCTCCGGCATCGAGCACGATGCC TTGAGGAACAGGCGCGCTACGTCCGCCGCGAA TTGATGATGCCGTCCTGCTGTTTGCCGGCGAT ATTCCGGCAGAGGTTCGCGAAGCGGACATTGA TGTACCAACTGAGGTGCTACCTCAACCATGGC AGGCCGATGGAGTAGCCGGACAGCACTGAGCC TAGTGTGGAATTGATGTGCGCATCTTCTTAAA TGTGCCGGGCAGGCTGGCCAGCGCCTCATTGA …	1: 65 2: 56 3: 66	1: GTTCACTGCCGTATAGGCAGCTAAGAAA 2: GTTCACTGCCGTGTAGGCAGCTAAGAAA 3: GTTCACTGCCGTATAGGCAGCTAAGAAA	1: 1F 2: 1F 3: 1F
ERR431333	FALSE	0
ERR431246	TRUE	1	1: ATGTAGTCCGCTGGGGGGGGAATCTGTTGAC AATCGGATCGGCGCCACTGGTCCCCCACTTGC TGCATGGAGTCGCAGACGCCTACACGCATCAG AGCAACACCGGCAACCGCTCGGCAGCCAGCAA	1: 40	1: GTTCACTGCCGTATAGGCAGCTAAGAAA	1: 1F
ERR431074	TRUE	2	1: CGGTCCTGCCAGTACTGCGGCAGGATCTGGTC AGCCTGGCGCCCTTCGAGTCCATCCAGCCCGG CATCCAATTCGCCGATCCGGCGCAAGCGCCCG ACGAAGCAGATCGCCGAATGCGGCGTCAGCGC GTGGGTGCAAATCGCGATTCTGGTCGCGTCGT TGAATATCAGCCTGCAAAGCGTCGTCGTAGTA AAGCCGGGCCGATGTTCGAGCCTGGCTGCGTG TGGACAATGCGCAGCCCAGGCGCTGGATTTAC ATGCGAGGCTGATCGAGGTGCGCGGTTCTGTT GTGCGCGGATGGCTGGTATCTCGAGCACGATT TGAATATCAGCCTGCAAAGCGTCGTCGTAGTA AAGCCGGGCCGATGTTCGAGCCTGGCTGCGTG …	1: 61 2: 3	1: GTTCACTGCCGTGTAGGCAGCTAAGAAA 2: GTTCACTGCCGTATAGGCAGCTAAGAAA	1: 1F 2: 1F
ERR431347	TRUE	2	1: CGGTCCTGCCAGTACTGCGGCAGGATCTGGTC AGCCTGGCGCCCTTCGAGTCCATCCAGCCCGG CATCCAATTCGCCGATCCGGCGCAAGCGCCCG ACGAAGCAGATCGCCGAATGCGGCGTCAGCGC GTGGGTGCAAATCGCGATTCTGGTCGCGTCGT TGAATATCAGCCTGCAAAGCGTCGTCGTAGTA AAGCCGGGCCGATGTTCGAGCCTGGCTGCGTG TGGACAATGCGCAGCCCAGGCGCTGGATTTAC ATGCGAGGCTGATCGAGGTGCGCGGTTCTGTT GTGCGCGGATGGCTGGTATCTCGAGCACGATT AGGCAAACAACGGAAAGATCACCACCGAAGGC AACGAAACAGGCCCAGCACAGCCGCTTGATAA …	1: 68 2: 3	1: GTTCACTGCCGTGTAGGCAGCTAAGAAA 2: GTTCACTGCCGTATAGGCAGCTAAGAAA	1: 1F 2: 1F
ERR431427	TRUE	2	1: ACACGGGTGACTATGCGTTTACTAGCCATAGA GCTGCCGGACGAACGCACGGCGCTCCAGGTC TCGACGTGCTGGATATCCCTGCTCGCACTCAG TGCAGCGATTGCACCTTGGCCTGCTGCCGATC AGGCCAAGGCACATTCAGCGTCGCCGACCCGC ATTGGACAGCACTACCCAGCACTCGGCAGGCT ACTGTATCGCCGCAAACGAGCCCGTTCTGGCA AGTTGATATCAAGATGCCGTGCGGCTCTGTATT TCGCCCATCAGCCAGATGCAGCGCAGCGTCAA ATCCATAGAGCACGCTGTTGATGCGCACATGG ATAGAGGCCGAAGCTGTAGCCGGTGAAATCAA ACACCAAGAGTCGCGGCGACAACTACCAGACG …	1: 50 2: 18	1: GTTCACTGCCGTATAGGCAGCTAAGAAA 2: GTTCACTGCCGTGTAGGCAGCTAAGAAA	1: 1F 2: 1F
ERR431117	TRUE	2	1: TTGTGGCGCAGCATCCGGCGCGGATGGGACTG TGGGTCAAGACCCACATGCCCGAACACAGGGG GAGTGCCAGCGTCGGATAAGCGCCTGGATCAA TCGGCATTGCCGAGCGCTTCGATTGATGTGTA AATCGGAAACGGGGCCGTGATCGTCCGCCATT TCCCGCGGATACATGATCTGGTGGTGTCGCTC AAGAGGCTCACATCGCTCATAGCGTCCTGGGC AGAAGGCCGGGGTCCGTGTGTGGCGCATTGAC AATCCAGGTGACGTCGTGCATCTGGGACTCGT TTACCTTTAAAAGGCTTTAAAAGGCCTTTTAG GTCGCGAAGTTCATAAGCGGGCTTAGGGCGA 2: TCTGAGGGCACATGAGAGCGCAGTGGTCTTC…	1: 30 2: 16	1: GTTCACTGCCGTATAGGCAGCTAAGAAA 2: GTTCACTGCCGTGTAGGCAGCTAAGAAA	1: 1F 2: 1F
ERR431350	TRUE	3	1: AAGAATACCATCCATATATCACCTCATGCCGA TTGTTGGTTCCTGTGATCTCGTTGCCCTCGTC ATGGTCATTATGCGAAGCCATGGGTCAGAGCG ACTCGCAACCGCTCTTCAAGCTCGGCAATCTG GATCAAGGGCAAGCGCTTTCGCAAGCGGTTCA TGGAGCCCGCGAAAGTGGCTCGGTTGCGTAGC ATCGCCGCCACCGGTGTTACCGCCATCACCAC CGGCGAAGGCCGGCAGCGAAGTCGCGGCAGTG CGGCGAAGGCCGGCAGCGAAGTCGCGGCAGTG GCGAACTGATCGACAGCCTCGGCGTGCCGCAG ATCGCCGCCACCGGTGTTACCGCCATCACCAC CGGCGAAGGCCGGCAGCGAAGTCGCGGCAGTG …	1: 4 2: 47 3: 23	1: GTTCACTGCCGTACAGGCAGCTAAGAAA 2: GTTCACTGCCGTGTAGGCAGCTAAGAAA 3: GTTCACTGCCGTGTAGGCAGCTAAGAAA	1: 1F 2: 1F 3: 1F
ERR431181	FALSE	0
ERR431395	TRUE	3	1: GTTCGCCGGATCGTTGATCCGACGAGCCGGGG TGTTCATCCTGGCAGCCGGCCCGATCTGGGGC AACAGCCTCCGCAAGGGAGGGAGGGGAAGCTT AAGGACTATTAAAGGCAGTGTTTCTTCGCTCA AGAAGCCCCGCCGCCAGATCGAGGAATATATT TCGACGCGGAGCTTGCAGCCATCGACGCGAAT ATTGCCGTTACCTCGAGCTTGTCGTCTATGGC GTCCCGGTATTTATCCAGGCCTGGGCGAGTAA AGTAACGGCCAGGTTCGCATCAATGCGCCGGA ACCCCAGATCGGAAAACGTCGCACCCCTTGCC TGCGGCGGCCGCAGGCCGAATGCGAAGCCCGG ACCGGCTGCGCCTGCTCAACAACCTTGGCAAC …	1: 55 2: 13 3: 21	1: GTTCACTGCCGTATAGGCAGCTAAGAAA 2: GTTCACTGCCGTATAGGCAGCTAAGAAA 3: GTTCACTGCCGTGTAGGCAGCTAAGAAA	1: 1F 2: 1F 3: 1F
ERR431247	TRUE	2	1: TGAATTGGCTGAAGGGTGGCCTCGGCTCATTG GTGCTCGTGCCGGACGCCACTGGCGAGGTCAC CATCCGAGGGATTCACCAGCCAGGCCATCATC GACCGCAGTTGATCGAGCCTCAGCGCTCGGCC TCTTGGCGGGGCATTGTGCAGTGGATTGCCGAT CAGACCAAGGCGCCGCCGCTGATCGTGCCAGC CTCGCGGACAACACCCCGAACCCCTACGTCGG ATGGAAGACCCAACCCGCGGCCAGGGGTGGGG GTATCGACATCGATGGTGACCAGGCTGGTCCA 2: GGCACCATCGGCGCCATTGACCGCGCGCTGAAG ACTTGACCGGGCCGAACTCCATTGCCTCCTTG GATGGCAACCGGCGTTTGTCCGCGCTGA…	1: 75 2: 72	1: GTGTTCCCCACGGGTGTGGGGATGAACCG 2: GTGTTCCCCACATGCGTGGGGATGAACCG	1: 1E 2: 1E
ERR431107	FALSE	0
ERR431400	TRUE	3	1: ATGCGGTTCTGCCACTCCAGCGGCATGGCTTC TCTTCGCGCATCGCCGGGGGCAGGACGCCAAG GGGAGCTAATCCGGTAGGGGATCACTAGCGGC TTCGAGCTAAGGCCCTTGGGGTCGCTACGAAC TTGGGTACAAATACCTTGGGTGATATCCCCTT TGAAGCGGCGCGTCGCCGGCACCAAGGTCTCG TCCCGCCGACGGGCTGTGTGTCGTGGAAACCG GTTTGCAGGAAGCGGCGCTATCGCACCGAACT ATAGCTACGCCGAGCCAGTTGTAAGCTGACGC 2: TTCGGGATGATGAACCGGGCATGCGCGTTAGC AGGGCGCGCCCGGAGAAAGTCACGCGCTTCGA TGGCCCGCTGGTGGGCAACGGGTGCGACCA…	1: 13 2: 67 3: 55	1: GTTCACTGCCGTATAGGCAGCTAAGAAA 2: GTTCACTGCCGTGTAGGCAGCTAAGAAA 3: GTTCACTGCCGTATAGGCAGCTAAGAAA	1: 1F 2: 1F 3: 1F
ERR431263	FALSE	0
ERR431313	FALSE	0
ERR431144	TRUE	1	1: GCTGGCCGAGACCGACAAGTCGAAGCGCACGG TGTTCGTAGCCGATATCGCTGCACGCGATGCA GAGGGGCCGTATCGACGGTGATTGATGCGACA AGCAAGGCATCCGGAAACGGGCCTTGGGTCAC AAGGAGCACCACGACATGGTCAGAGCAAACCC TCCTAGTTCTTCGCCAAGCCGGAAACCGAGGC	1: 54	1: GTTCACTGCCGTATAGGCAGCTAAGAAA	1: 1F
ERR431084	TRUE	3	1: ACCAGCCTTCAACCCCTCTAGGTCTGCGGAAT TCCGTCAGTTGACCCGGCGACGGCGATTGAGC ATGGAGGCCTTCCGCGGGGGCGGCATGAACGG TTCACAGACCAGGGAGATTCAGTGCTTGACCC CTGTAGGTGGTGACATCGTCGTACGGCGCGGA GCAGTGACCGCCGCCGGCCTGGACCTGGTCCG TCGGGTATAGGTGATACCCGACTTTTGTCTCA CCCCCAGTTTGGGGGCTTTCTTTTTGGCAAAA CGGGTTACCGGTGGCGTATGTAGTCATGCTAA GTACTGCTCCCGAGCCTGCTGCCAACGGTAGT TCCGCCGACATCGACCACCCCAACGATGCTGCG GCGGCAGCCTCCCTGATCGCGTAGAAAACGCC…	1: 77 2: 78 3: 25	1: GTGTTCCCCACGGGTGTGGGGATGAACCG 2: GTGTTCCCCACATGCGTGGGGATGAACCG 3: GTTCACTGCCGTATAGGCAGCTAAGAAA	1: 1E 2: 1E 3: 1F
ERR431279	TRUE	4	1: ACCCGGCGAAACCCTGCATATCGGCGACAACA GATCGCCTCGTTCTCCGACCCGACGCCTTCCA TCGACCTTGTCGACCCAGGCGACCGCCTTGAG CCCATATGTCGCAATGTTCTATACCAACAGAA GCGCAGCTCGATCCTGAGCAGGTCGATGCGTA TCCTCCACCCGCTGGGTGATTTCCTCGGTACG CGGGATAACAGTGGGAATCAGTCTGTAGGCTT TCGTAGCGCGGACTGATGTCGTTGCAGTACTT GTCTCCCACGGCGATCCGCGGTAGATCATGTT CCGGGAATGAACGTTCCCATGTCGGCTACGCC GTCGCCAGGCCCACGTCGGCGGATCACCAACA ATGTGCTTCCAGCTTTCGTCGTCCAGCTTCCG …	1: 79 2: 81 3: 29 4: 14	1: GTGTTCCCCACATGCGTGGGGATGAACCG 2: GTGTTCCCCACGGGTGTGGGGATGAACCG 3: GTTCACTGCCGTATAGGCAGCTAAGAAA 4: GTTCACTGCCGTGTAGGCAGCTAAGAAA	1: 1E 2: 1E 3: 1F 4: 1F
ERR431119	FALSE	0
ERR431323	TRUE	2	1: ACCGGCCAGGTGCTCGAGCGCGAGCAACTGCG GGCACCATCGGCGCCATTGACCGCGCGCTGAAG ACTTGACCGGGCCGAACTCCATTGCCTCCTTG GATGGCAACCGGCGTTTGTCCGCGCTGAACTG GCCGCTGAGCAGCACCTACCGGCACCTGAAGA GTAAAACTCGGCGATGCGATCCGCGAAGTCGC CCGACAAGGTGGCGAAAATCGCTGCTGAGTAC TCACGATCACTGCTGAGAACCCCAACCACACC CATCTGGCCGGGGCTCGGGTCTGGTTCTACGA TAGTAGAAGGGGCTAAACCCAACTGGTCAGGT GTGTTCAGCCTTGCACCGAACACCGTTAGCAA AGGCCCGCATCCGCGAGCTGATCGCCGCCGGC…	1: 70 2: 75	1: GTGTTCCCCACATGCGTGGGGATGAACCG 2: GTGTTCCCCACGGGTGTGGGGATGAACCG	1: 1E 2: 1E
ERR431165	TRUE	4	1: GCTTCGTCCTCGTCCATGGCGCCGCCCCTGGC TCTACCGTCAGCGGCAGGCGGGCAAGGCACCC TACCCGAATACGACTTGCGCGAGGAAGACGGT AGCATCGCATCAAATCGTGCAGAACACGATAA TGGTCGAGCAGTTCGGCAAAGGGGCCGTGGTT TTCACCTGGTCGCCGGCCAGGCTGATCACTGC TACAAGGTCATGGCGCTCGGCAACGTGGTGGAA GCTGTGCGTCGCCGTGGTCTGACGGTCGAATC AGCAGATACCCGAACCACTGGAGGTACATGCA TTCATCAGGATGCCGCCAAGGGTCCGCATAAT ATGAAGGCCAGCAGGCCGAACACGATTGCGAT AGACAATCCGGACCTGCCGCCCAGGACGATCT…	1: 10 2: 83 3: 9 4: 19	1: GTTCACTGCCGTATAGGCAGCTAAGAAA 2: GTCGCGCCCCGCACGGGCGCGTGGATTGAAAC 3: GTTCACTGCCGTATAGGCAGCTAAGAAA 4: GTTCACTGCCGTGTAGGCAGCTAAGAAA	1: 1F 2: 1C 3: 1F 4: 1F
ERR431341	TRUE	1	1: AGGCACGCATTGCCTTGAAAGGCGTTCTCTTC TATGATCATGCCCCGTCCTCCGGCTCCAATAC TGAAGGCCAACCCGCAAGTCAGCAAGGGCATC AGGTTCGTGGCGGACCGGAAAGACCTCAACCG CTGGACGCAAGCAAGATCGTAGGGCGCTGCCC ACCACCAAGATGGTCCAGGCCGTGCGTTCGAT GGCCAACCAGATCGTCTACACCGCCAACGTGA TTGATGGGTTTGTACTCAGGCCCGGAAAACTC ATCAAGGTCAACCTGGGCTCCGGCGCCGGCGG AGGTCTTCGAACTCGAACAGCTTCGCGAACTG TGTGTACCCCTGCGCGTGGAGCGCGGGGCGAC GTCATGGGCGAGCTCTACGCCAACCCGCAAGC	1: 1	1: GTTCACTGCCGTATAGGCAGCTAAGAAA	1: 1F
ERR431034	TRUE	3	1: AGAAGCGACTTAGCACAACCTCCTCCAAGACTT AATCCGGTTTGCGTAGACGCGGTTGGCGATGCG 2: GCCCTCGCTCAGCCGTCGACCGCGTCAACGCA GCGTGTCGGCTACCTGCTTGCTTCTTGGGTGG GCGTATCAGCGCAGCTCGATGTCGGACGACGA GACCAGGTCACCGCAGCCTATGAGGGGGAAAT GCCTCGCTGGATGACTTCGTCCGCACCATGAT TTGGCGGCTTGGTAGACGATCCCCCATCCCCC CAAGTACTCGGAAACTAGGAATCCATGGCTAC TTCTGTTCCCCGACCGCCGTTTGACGGTCGGG TGCTTGGCCGGCACGGTATCGGCGCAGCCGCG ATTACGAGCAGAAGCGTATAGCGTGTGC…	1: 59 2: 74 3: 80	1: GTTCACTGCCGTGTAGGCAGCTAAGAA 2: GTGTTCCCCACATGCGTGGGGATGAACCG 3: GTGTTCCCCACGGGTGTGGGGATGAACCG	1: 1F 2: 1E 3: 1E
ERR431260	TRUE	2	1: ATCACCGGCGCGCTGGCCTTCGGCGCCCAGGC TTATCAGTAAATACGTGGCGACTTGGCCACCC TTGCTGCGTGTTGCAGCGACACCCGTTCAACA ACTGGAGATACGTGCACAGATCGGACGACACG ATATCAGTTTGCATGGTTTGCTCCTACCAAGC TTGCATCGCACCCTCCTGCTCACCGACCAGGC TGAACGTTCACGCATCACGCGCCTTTCCGGCC AGGCAGACGAGTACGCGCGGTCTCGCGAAGTG AGAACATGGCCCGGCTCCCGACGTTGCTGCGG ATGACGCAAGACGAGCTTGTCCGCCTTCTGGC GTTTGCAGGAAGCGGCGCTATCGCACCGAACT ATAGCTACGCCGAGCCAGTTGTAAGCTGACGC …	1: 44 2: 68	1: GTTCACTGCCGTATAGGCAGCTAAGAAA 2: GTTCACTGCCGTGTAGGCAGCTAAGAAA	1: 1F 2: 1F
ERR431324	TRUE	4	1: GACAAGAAACTGTTGGCCGAGCATCGGCACCG TGCAGCGCCGCGAACGGCAACGGCGGCGACGG TGGAACGCATTGCCTGCCTGCGTAAAGAACTC TGTGCCGTCCGCGATCTGGCGGATTGCCGGCTA AATCTGAAACGCATTGGCGAAATACACCACCG ACTGTTCGAGTCGCGAATGACTCGGTGAACTA AGAACGAAAACTGCTAGCGGCGACGATACCCG GCCCACCAGCTCAGTCCAGGCGCTGCCGGAAT ATGCGGATAAGGCCCGCAGGCGCCGAATTGGC CAGCAGCGGCTCCAGGAAGAGGGGCGCTGCCT AAGAGTCGCGGCGACAACTACCAGACGTCCGC GTATGGCTCTCTCCATTGGGGTGGCGATACTC…	1: 41 2: 60 3: 22 4: 76	1: GTTCACTGCCGTATAGGCAGCTAAGAAA 2: GTTCACTGCCGTGTAGGCAGCTAAGAAA 3: GTTCACTGCCGTATAGGCAGCTAAGAAA 4: GGTGTTCCCCACGGGTGTGGGGATGAACCG	1: 1F 2: 1F 3: 1F 4: 1E
ERR431274	TRUE	3	1: TCCCTTAGCGCCTGAGCCTCGGCTTCGAGCTT ACGATGATCTATCAGACCTATCGTGGCTACGC AGGTTGACCAGCATGGCCGGCATCGACAGCGT ATGCAGCCAGGGCTTACTCCGCTGCTGCTGGAC TTGAGCTTGTCGTTGTACTCGTCGAGGCTCAT ACGTCGGAACGCAACTACCTGACCGCGTTGGT CGCAACGTTCGTGATCTGCCGTTCGCCGCCCA TCGGCGAGGCGATCGATCATGCGAATCAGCAA ATCGACCACGACAGTGCTTCCCTGGTCTATTC ATTGGCCGTGCAAGGTCCACCAGTCGATGCTT 2: TGATCAAGAAGAACCCGATGGCGCCACTTGAG ATCCTATCGACGACAAAGTGCTCGAGCAT…	1: 57 2: 6 3: 58	1: GTTCACTGCCGTATAGGCAGCTAAGAAA 2: GTTCACTGCCGTATAGGCAGCTAAGAAA 3: GTTCACTGCCGTGTAGGCAGCTAAGAAA	1: 1F 2: 1F 3: 1F
ERR431245	FALSE	0
ERR431004	TRUE	1	1: TGGAGCGCAAGGGGTTCGCCATTGCCTGGAAC TCTTCGCAATGTGCCCATAGGTCCATGTGGGC TTGCCCAGGCGCTAGGAATATCCACCGACGAA TTGATCGCCGGATGATCCGCCTTGAACTCACG ACGTATCCCGAGCGCGAACGCGGCTTGTGCAT ATTCGAAGAGCGGACGTCCGGCGACTTCTGCC ACGCAACGACCGGCTCTACGGGCGCCGACGG CGCAGGAAAATTTGCTAGCACTTTTCGACCTG ATTGCGCTCAGCGCGAAGAACCACAGAGTGAA	1: 15	1: GTTCACTGCCGTATAGGCAGCTAAGAAA	1: 1F
ERR431090	FALSE	0
ERR431184	TRUE	1	1: CTAGAGGCCTGCCCAGGCGGACTAACCCACCA CGGAGTACTGACAGCCCACCGACTCCCTAGAG TGCCGGTAGCAGGGCATCAACAGACCAAACAC GTCGACGTCGATGAACGCCGCGCACGGATGGA TTGCTAAGCATCCACTGTGCCGCTCCTGTAGC ACGTATCAGGCATCGTACTCGGCAAGGTGTTCT TGCGGAAGGGGCCGGGCTGGCGCTGGCACCAG ACGAAGTGACCGTGGTCCGCCGACAGGGAGGC ACATGGGAATGCTCTCCTGGCACGAAGAAACG ATGCTCATTTCGCCACCTCGATTCCGGCTTGT AACCGCAGATGGCGCTGGACCGGGGCGTGCCG AGGTTGACCAGCATGGCCGGCATCGACAGCGT…	1: 36	1: GTTCACTGCCGTACAGGCAGCTAAGAAA	1: 1F
ERR431100	TRUE	1	1: TACTTGGGTAAGCTGGACGCCGAGGGCGCAGC TTATCGATTACCCACATTTTCTCCCAGCCCAC TTGAGCTTGTCGTTGTACTCGTCGAGGCTCAT ATACTGACTCAGCCAGGGAAAAGTCACTTGGA AGCGTGCCATGGCGGCGGTAAGTCAAACCGTT	1: 17	1: GTTCACTGCCGTATAGGCAGCTAAGAAA	1: 1F
ERR431098	FALSE	0
ERR431125	TRUE	3	1: TTCGGTTGCATCAGCCGCGTGCGCCGGTTCGA TGAATGGGGATGCTAACAGCCAGTATCATACC CTGAATGGTACGAATACACTGTTACCCTGAAT ATCGAACCGCGGCGACCGTAGGCCATCGATCG CTCGCCGGGGGGCAGGGATGCAGGGGGTAAAT GTCTGTTCGTCTCCGAGCAAAGCGCAAACGTG CGGTAGAGACGTCGGTGAGCGCTGCGATCTGC TCGACGTTGCCGACCCGCGGCCGCGCCCGGTT TCGGCCAAGGCTCCGGCATCGAGCACGATGCC TTGATGATGCCGTCCTGCTGTTTGCCGGCGAT ATTCCGGCAGAGGTTCGCGAAGCGGACATTGA TGTGCCGGGCAGGCTGGCCAGCGCCTCATTGA …	1: 5 2: 20 3: 31	1: GTTCACTGCCGTATAGGCAGCTAAGAAA 2: GTTCACTGCCGTATAGGCAGCTAAGAAA 3: GTTCACTGCCGTGTAGGCAGCTAAGAAA	1: 1F 2: 1F 3: 1F
ERR431351	TRUE	4	1: CATGCTACGCCGGCCTTGATCAGTTCGCGAGC TTGGTCACGTTGGCGGTGTAGACGATCTGGTT ACGAGCTGACGGAAAGTGATCCGGTAACGA TTACTTCTACTCGCTCGCCGCCGGCTACCAGG AGCAGCCGAGCGGGATCGTGCGTGAGCTGAGC GGCCAGGTCGAGCCTGAGCCGCGCACGGTGCG TGCTGCTGGATCTTGTTTCCGGGCCGGCGTGT AAGAACCGCACCGTCCACTGAGCGAAACCGCC ATCAAGTTCGACACGACTCGCTCCACGCAGTG ATGGGGGCATACACGATCGAGTCACAAATCTT TGGTCTACGGCCTGGACGGCCAGTTCGTTCGA TTATGCAGGACGACTGGCACGTCCGCATATTC CT…	1: 43 2: 48 3: 69 4: 81	1: GTTCACTGCCGTATAGGCAGCTAAGAAA 2: GTTCACTGCCGTGTAGGCAGCTAAGAAA 3: GTGTTCCCCACATGCGTGGGGATGAACCG 4: GTGTTCCCCACGGGTGTGGGGATGAACCG	1: 1F 2: 1F 3: 1E 4: 1E
ERR431261	FALSE	0
ERR431076	FALSE	0
ERR431166	FALSE	0
ERR430991	FALSE	0
ERR431307	FALSE	0
ERR431110	TRUE	3	1: TTCGGTTGCATCAGCCGCGTGCGCCGGTTCGA TGAATGGGGATGCTAACAGCCAGTATCATACC CTGAATGGTACGAATACACTGTTACCCTGAAT ATCGAACCGCGGCGACCGTAGGCCATCGATCG CTCGCCGGGGGGCAGGGATGCAGGGGGTAAAT GTCTGTTCGTCTCCGAGCAAAGCGCAAACGTG CGGTAGAGACGTCGGTGAGCGCTGCGATCTGC TCGACGTTGCCGACCCGCGGCCGCGCCCGGTT TCGGCCAAGGCTCCGGCATCGAGCACGATGCC TTGATGATGCCGTCCTGCTGTTTGCCGGCGAT ATTCCGGCAGAGGTTCGCGAAGCGGACATTGA TGTGCCGGGCAGGCTGGCCAGCGCCTCATTGA …	1: 33 2: 31 3: 20	1: GTTCACTGCCGTATAGGCAGCTAAGAAA 2: GTTCACTGCCGTGTAGGCAGCTAAGAAA 3: GTTCACTGCCGTATAGGCAGCTAAGAAA	1: 1F 2: 1F 3: 1F
ERR431191	TRUE	2	1: GGCACCATCGGCGCCATTGACCGCGCGCTGAAG ACTTGACCGGGCCGAACTCCATTGCCTCCTTG GATGGCAACCGGCGTTTGTCCGCGCTGAACTG GCCGCTGAGCAGCACCTACCGGCACCTGAAGA GTAAAACTCGGCGATGCGATCCGCGAAGTCGC CCGACAAGGTGGCGAAAATCGCTGCTGAGTAC TCACGATCACTGCTGAGAACCCCAACCACACC CATCTGGCCGGGGCTCGGGTCTGGTTCTACGA TAGTAGAAGGGGCTAAACCCAACTGGTCAGGT GTGTTCAGCCTTGCACCGAACACCGTTAGCAA AGGCCCGCATCCGCGAGCTGATCGCCGCCGGC AAGGACCGCGTCCGCGTGCTGCTGGAGACGAT…	1: 72 2: 75	1: GTGTTCCCCACATGCGTGGGGATGAACCG 2: GTGTTCCCCACGGGTGTGGGGATGAACCG	1: 1E 2: 1E
ERR431356	TRUE	3	1: TTCGGCATTGTGCGCGGTAGCCACGTACCCTGG CCGAACTGATTGCCGCTGGCCAGGTCCTGGTC TTGCCTGAGTTCCGCAGCGCGGCGATCAGCGC GACTTGGCCGGCTTGAAGAGCTACCTGGGCCA CCGTTGATCAGCAGGCCGGTGTTAGGCCCCAT ACCTGAAGCGCGAAATCATCCTGTCTGACGTG GCGTGACGAATTGGCCCGACAGTTCAACAGCG ACATAGCGAGACCTTGGCCGATCAACGGCATC CAGATCGAGAATGCCCAGAAGGGCATTGGGCG CGTGAAGCAGGCGGACCAGATCATGACCGACC CAGGCGCGCGATTCCGTGGCTGGACTCGGTGA GTCACGGTGAACGGCAAGGGCCTGGTCACCGG…	1: 80 2: 74 3: 59	1: GTGTTCCCCACGGGTGTGGGGATGAACCG 2: GTGTTCCCCACATGCGTGGGGATGAACCG 3: GTTCACTGCCGTGTAGGCAGCTAAGAA	1: 1E 2: 1E 3: 1F
ERR431253	FALSE	0
ERR431211	TRUE	3	1: TAGCTGATCAGCAGGCCGACAGTCAGGCCTGC TACCCGAATACGACTTGCGCGAGGAAGACGGT AGCATCGCATCAAATCGTGCAGAACACGATAA TGGTCGAGCAGTTCGGCAAAGGGGCCGTGGTT TTCACCTGGTCGCCGGCCAGGCTGATCACTGC TACAAGGTCATGGCGCTCGGCAACGTGGTGGAA GCTGTGCGTCGCCGTGGTCTGACGGTCGAATC AGCAGATACCCGAACCACTGGAGGTACATGCA TTCATCAGGATGCCGCCAAGGGTCCGCATAAT ATGAAGGCCAGCAGGCCGAACACGATTGCGAT AGACAATCCGGACCTGCCGCCCAGGACGATCT TGCAGCGACTGCACCTTGGCTTGCTGCCGGTC…	1: 22 2: 60 3: 41	1: GTTCACTGCCGTATAGGCAGCTAAGAAA 2: GTTCACTGCCGTGTAGGCAGCTAAGAAA 3: GTTCACTGCCGTATAGGCAGCTAAGAAA	1: 1F 2: 1F 3: 1F
ERR431281	FALSE	0
ERR431413	TRUE	4	1: GAGATCGAGTCGGACAAGGCCGAGCGCTGGGAA ACCAGTTGCCTAGCCGTCATCACGGGTTTGCTGAT GAAATCTGGCGCGTCGAGTGGCAGCAAATCGTGC CAAATATTTGAGCCTGGACAGAATGTAAGTGGACA AGCCAGAACCTGGTGCGCTGCCGCGCCGTGAATAT CGCATGCCGCGCTGCGAGAAAGGCATCGAAGTTGA CTGATGATTTGCTGGAGATGTAGCCATGGGCCAA GCCAGTGCCCAGCATGTCCAGCTTGGCGGCCTC ACCAGAAGGGCGCCGCCATCGCTCAGGCGATCCA ACCGGTATCGCGCCGCGCTTCAACACCGTCAGCAC AACGTCGCTGGGGCCACTGTCCAGTACCTGCCC GATGAGCCC…	1: 82 2: 11 3: 37 4: 62	1: GTCGCGCCCCGCACGGGCGCGTGGATTGAAAC 2: GTTCACTGCCGTGTAGGCAGCTAAGAAA 3: GTTCACTGCCGTATAGGCAGCTAAGAAA 4: GTTCACTGCCGTATAGGCAGCTAAGAAA	1: 1C 2: 1F 3: 1F 4: 1F
ERR431415	TRUE	3	1: TAGTGCGGCGTGCGAGGTTGGATTGGGCATTT GGAGACGGAGGAGAACTGAACAAATCACTCAA ACCACGAACGAACAGTTTCTTCAGATTTTTCA TGAGAAGTTCGGTAGTCCTAGTGCGGCGTGCG ACGCACGTGCGGAGGCGGGATATGGGCGGCCG GTATTCGATGAGGACAGCGGGCTGCTCGGGAT AAGGGCAACGCTGGCCGTCACGGCCGCCGAAA CGGTAGAGACGTCGGTGAGCGCTGCGATCTGC GCAATCGATCAGGCTATGACCGCCGAAGCCTA TCGACGTTGCCGACCCGCGGCCGCGCCCGGTT TCGGCCAAGGCTCCGGCATCGAGCACGATGCC TTGAGGAACAGGCGCGCTACGTCCGCCGCGAA …	1: 24 2: 53 3: 45	1: GTTCACTGCCGTATAGGCAGCTAAGAAA 2: GTTCACTGCCGTATAGGCAGCTAAGAAA 3: GTTCACTGCCGTGTAGGCAGCTAAGAAA	1: 1F 2: 1F 3: 1F
ERR431116	FALSE	0
ERR431319	TRUE	3	1: TTCCAGGCCAGTTCCACCACCGGTACCACCGC CGTTCCAGGCGTGCCGCCACCACCATCGCCAC TCGATCAGCGCCGCAGGAAGCCCAGGACCACC AATTTCGAACAGCCGACTGATGCCATCATGGC TGGCGCGAAGCCGAGCAGCAATGCCGCGACGG GGCGTATCCCGATTATCGGTTGAGGTGATGTA AGGCCGGCGCCGATCTGCCCGCGACGAGGTAC TCCACCGGGTTTTTGTCAGTCCATCCGGCCGC TGTTCCGCCAAGCGCTACCGGCACCGTGTCGC TGGGTGGCGTGCCTGCTCAGTGGCTCCAGGTC TGGGTGGCGTGCCTGCTCAGTGGCTCCAGGTC TGGTAGACGGGATATGGATCGGCGAAGTCCTC …	1: 32 2: 28 3: 38	1: GTTCACTGCCGTATAGGCAGCTAAGAAA 2: GTTCACTGCCGTATAGGCAGCTAAGAAA 3: GTTCACTGCCGTGTAGGCAGCTAAGAAA	1: 1F 2: 1F 3: 1F
ERR431306	TRUE	4	1: TACATGATAGGAAACACTGTCACCCTGGTGGT ACTTACGCGATGGGGCTGGATGATTGGGGCGC CCGACGATGCGGTCGTGCTGGGCGACGGTCATC TTGAAGTAGTCATAACGGTCATAGTGCTTAGA TTATTGGTCGTGGTCGCAGGGAAGGCACTCCC AGTTCCTCTATGGTTCCGGTCCGGTCGCGCAC AGGGCTCCATGGACGGAATGAGTCGGCCCTCC TCCAGGTGCTGGCAAACGTCAGCCCCTTTGCA TGGAAACACCGAGCGCTGACGCCGATCTCGGG TTCGAGTCGTAGCGTCGTCACGGCCGTCGATG TGGTCGATATTCACGACCGGAGACCGGTGGTG ATCTTGCGCAGGGCGTAGACGCATACCAACCA…	1: 14 2: 34 3: 81 4: 79	1: GTTCACTGCCGTGTAGGCAGCTAAGAAA 2: GTTCACTGCCGTATAGGCAGCTAAGAAA 3: GTGTTCCCCACGGGTGTGGGGATGAACCG 4: GTGTTCCCCACATGCGTGGGGATGAACCG	1: 1F 2: 1F 3: 1E 4: 1E
ERR431128	TRUE	3	1: GTACCGCTCAGCGGCGAACCGATAGGCACCGG GACTTCTGGCTGTTTTCCATGCGCACCAGCGG TTCCAGGCCAGTTCCACCACCGGTACCACCGC CGTTCCAGGCGTGCCGCCACCACCATCGCCAC TCGATCAGCGCCGCAGGAAGCCCAGGACCACC AATTTCGAACAGCCGACTGATGCCATCATGGC TGGCGCGAAGCCGAGCAGCAATGCCGCGACGG GGCGTATCCCGATTATCGGTTGAGGTGATGTA AGGCCGGCGCCGATCTGCCCGCGACGAGGTAC TCCACCGGGTTTTTGTCAGTCCATCCGGCCGC TGTTCCGCCAAGCGCTACCGGCACCGTGTCGC TGGGTGGCGTGCCTGCTCAGTGGCTCCAGGTC …	1: 42 2: 51 3: 26	1: GTTCACTGCCGTATAGGCAGCTAAGAAA 2: GTTCACTGCCGTGTAGGCAGCTAAGAAA 3: GTTCACTGCCGTATAGGCAGCTAAGAAA	1: 1F 2: 1F 3: 1F
ERR431314	TRUE	3	1: GACAAGAAACTGTTGGCCGAGCATCGGCACCG TGCAGCGCCGCGAACGGCAACGGCGGCGACGG TGGAACGCATTGCCTGCCTGCGTAAAGAACTC TGTGCCGTCCGCGATCTGGCGGATTGCCGGCTA AATCTGAAACGCATTGGCGAAATACACCACCG ACTGTTCGAGTCGCGAATGACTCGGTGAACTA AGAACGAAAACTGCTAGCGGCGACGATACCCG GCCCACCAGCTCAGTCCAGGCGCTGCCGGAAT ATGCGGATAAGGCCCGCAGGCGCCGAATTGGC CAGCAGCGGCTCCAGGAAGAGGGGCGCTGCCT AAGAGTCGCGGCGACAACTACCAGACGTCCGC GTATGGCTCTCTCCATTGGGGTGGCGATACTC…	1: 41 2: 60 3: 22	1: GTTCACTGCCGTATAGGCAGCTAAGAAA 2: GTTCACTGCCGTGTAGGCAGCTAAGAAA 3: GTTCACTGCCGTATAGGCAGCTAAGAAA	1: 1F 2: 1F 3: 1F
ERR430997	FALSE	0
ERR431075	TRUE	3	1: GCAGCGATCAACGGCCATATCTACGAGCTGGA CTGACCCGCCGCATGGTGCTGGGCCTGCAGGA TGCCAGCGGGCGGTATGCGCCTGCGGAGCTTC TCGATCAGCTTCGCGGCGCGGGCGGTGTATTC ATGTACGAAGTGCAACGCAATACCTACGTCCC TTAGCGGTCCGTCCTCGGTGACGGGGCCTAAG AGGAACGGCGTGCCCTTTTCGTTGGAGATCGT TAGCGATCGTCAGGCAGTACCTGGTGCAGTTC TGGTAGCGCTTCGGCTTGTCCGGCCCATCGGG ACGAGGCATGGTTGAATCGCCCACAGGGCGGC TTCAGCTTCTGCTTCAGCCGCGGATCGCTGAT 2: ATGATCGACCCAGCAGACAAGCAAACCCAA…	1: 27 2: 2 3: 49	1: GTTCACTGCCGTATAGGCAGCTAAGAAA 2: GTTCACTGCCGTATAGGCAGCTAAGAAA 3: GTTCACTGCCGTGTAGGCAGCTAAGAAA	1: 1F 2: 1F 3: 1F
ERR430993	FALSE	0
ERR431054	TRUE	2	1: CGGTCCTGCCAGTACTGCGGCAGGATCTGGTC AGCCTGGCGCCCTTCGAGTCCATCCAGCCCGG CATCCAATTCGCCGATCCGGCGCAAGCGCCCG ACGAAGCAGATCGCCGAATGCGGCGTCAGCGC GTGGGTGCAAATCGCGATTCTGGTCGCGTCGT TGAATATCAGCCTGCAAAGCGTCGTCGTAGTA AAGCCGGGCCGATGTTCGAGCCTGGCTGCGTG TGGACAATGCGCAGCCCAGGCGCTGGATTTAC ATGCGAGGCTGATCGAGGTGCGCGGTTCTGTT GTGCGCGGATGGCTGGTATCTCGAGCACGATT AGGCAAACAACGGAAAGATCACCACCGAAGGC AACGAAACAGGCCCAGCACAGCCGCTTGATAA …	1: 68 2: 3	1: GTTCACTGCCGTGTAGGCAGCTAAGAAA 2: GTTCACTGCCGTATAGGCAGCTAAGAAA	1: 1F 2: 1F
ERR431352	TRUE	4	1: CATGCTACGCCGGCCTTGATCAGTTCGCGAGC TTGGTCACGTTGGCGGTGTAGACGATCTGGTT ACGAGCTGACGGAAAGTGATCCGGTAACGA TTACTTCTACTCGCTCGCCGCCGGCTACCAGG AGCAGCCGAGCGGGATCGTGCGTGAGCTGAGC GGCCAGGTCGAGCCTGAGCCGCGCACGGTGCG TGCTGCTGGATCTTGTTTCCGGGCCGGCGTGT AAGAACCGCACCGTCCACTGAGCGAAACCGCC ATCAAGTTCGACACGACTCGCTCCACGCAGTG ATGGGGGCATACACGATCGAGTCACAAATCTT TGGTCTACGGCCTGGACGGCCAGTTCGTTCGA TTATGCAGGACGACTGGCACGTCCGCATATTC CT…	1: 43 2: 48 3: 69 4: 81	1: GTTCACTGCCGTATAGGCAGCTAAGAAA 2: GTTCACTGCCGTGTAGGCAGCTAAGAAA 3: GTGTTCCCCACATGCGTGGGGATGAACCG 4: GTGTTCCCCACGGGTGTGGGGATGAACCG	1: 1F 2: 1F 3: 1E 4: 1E
ERR431088	TRUE	1	1: CCCTGTCCGACGCAGAGCGGGCGCGGCGCTAC ACGCATATATGAGCCGCAAAGGTACAGAATCT	1: 71	1: GTGTTCCCCACATGCGTGGGGATGAACCG	1: 1E
ERR431135	FALSE	0
ERR431272	TRUE	1	1: TAGCTGATCAGCAGGCCGACAGTCAGGCCTGC TACCCGAATACGACTTGCGCGAGGAAGACGGT AGCATCGCATCAAATCGTGCAGAACACGATAA TGGTCGAGCAGTTCGGCAAAGGGGCCGTGGTT TTGCCAGGCCACCACTCCTCCCGGCCGTTGAC TTCACCTGGTCGCCGGCCAGGCTGATCACTGC GTAGACCTTCGCCGGGTACGCGCTACCGTTGA TACTGATCAACGGCGCACCCGGTGAGGGGCAC TTCTGGAACAGCGGGATACGCCGCGTCTCGAT GCCGGACGGTTTCCGCAGTCGTTGAACCCCTT TGGCCAAGCTGCGCGAAACCCTCGGCCTGGCC TACCCGAATACGACTTGCGCGAGGAAGACGGT …	1: 12	1: GTTCACTGCCGTATAGGCAGCTAAGAAA	1: 1F
ERR431445	TRUE	3	1: GCCCTCGCTCAGCCGTCGACCGCGTCAACGCA GCGTATCAGCGCAGCTCGATGTCGGACGACGA GACCAGGTCACCGCAGCCTATGAGGGGGAAAT GCCTCGCTGGATGACTTCGTCCGCACCATGAT TTGGCGGCTTGGTAGACGATCCCCCATCCCCC CAAGTACTCGGAAACTAGGAATCCATGGCTAC TTCTGTTCCCCGACCGCCGTTTGACGGTCGGG TGCTTGGCCGGCACGGTATCGGCGCAGCCGCG ATTACGAGCAGAAGCGTATAGCGTGTGCAGCA GCACAGAATGCGCTCGCTTTTACTGAGCAGTGGT TCGAATGGCAGCCAGTCGGGCGAGGGGCCGCC AGGTGATGCTCAACGACGATAAGCCCGTGAT…	1: 73 2: 80 3: 59	1: GTGTTCCCCACATGCGTGGGGATGAACCG 2: GTGTTCCCCACGGGTGTGGGGATGAACCG 3: GTTCACTGCCGTGTAGGCAGCTAAGAA	1: 1E 2: 1E 3: 1F

### Sheet: S2
	CCTK CRISPRdiff	CRISPRStudio	CRISPRviz
Installation
Source	GitHub, Anaconda	GitHub	GitHub, Docker
Admin/sudo required?	No	Yes	No
Upstream analysis
Require array identification first?	Yes	Yes	No
CRISPR-identification tools	CCTK Minced, CCTK Blast, Other with manually reformatted output	CRISPRdetect only	MinCED only
Input file	.txt array details file	.gff from CRISPRdetect	.fasta assemblies
Determine array orientation	Done by CCTK if specified by user	Done automatically by CRISPRdetect	Not possible
Collapse similar spacers	User-set mismatch threshold	User-set mismatch threshold	Fixed 2 mismatch threshold
Control of plot elements
Array order control	Automatic, manual	Automatic, manual	Automatic
Array order automatic method	maximise spacers shared between adjacent arrays	Markov clustering	File order
Output format	Any Matplotlib format (PNG, SVG, JPG etc.)	SVG	Screen shot of browser window (PNG)
Plot dimensions	Specify in command line	Resize in graphic design software	Resize in graphic design softwer, but resolution
Which arrays are plotted	User specified	All present	All present
Post-processing of image required	None	Remove unwanted arrays	Remove unwanted arrays, manually reverse spacer order and reverse complement arrays to identify homologous arrays
Identification of shared spacers
Indication of same spacer	Same colour, joined with a line	Same colour	Same colour, same shape
Colour scheme	Built-in, user-specified	Random	Semi-random (DNA sequence converted to numerical RGB values)
Colourblind-friendly	Yes (default colour scheme)	No	No
User control of colour scheme	Yes (provide colour scheme or specify for each spacer)	No	No
Reproducible colour scheme	Yes (optional)	Yes (optional)	Yes

### Sheet: S3
Spacer_ID	Target_contig	Protospacer_start	Protospacer_end	Percent_identity	mismatches	protospacer_sequence	mismatch_locations	upstream_bases	target_strand
1F_45	ERR431279_NODE_33_length_39826_cov_81.527193	7383	7414	100	0	AATCCGTCCAGGCGGAGTACGCAACCACCGTC	AATCCGTCCAGGCGGAGTACGCAACCACCGTC	CC	plus
1F_160	ERR431166_NODE_46_length_7218_cov_61.247941	734	765	100	0	AGGCCGGCGCCGATCTGCCCGCGACGAGGTAC	AGGCCGGCGCCGATCTGCCCGCGACGAGGTAC	CC	minus
1F_221	ERR431084_NODE_27_length_47103_cov_56.066655	8769	8800	100	0	ATGAAGGCCAGCAGGCCGAACACGATTGCGAT	ATGAAGGCCAGCAGGCCGAACACGATTGCGAT	CC	plus
1F_241	ERR431413_NODE_1_length_428679_cov_54.283157	111009	111040	100	0	ATGTCGTGGCGGTCCTGCAGGCCCACGATTCC	ATGTCGTGGCGGTCCTGCAGGCCCACGATTCC	CC	minus
1F_241	ERR431333_NODE_9_length_178435_cov_39.428355	13823	13854	100	0	ATGTCGTGGCGGTCCTGCAGGCCCACGATTCC	ATGTCGTGGCGGTCCTGCAGGCCCACGATTCC	CC	minus
1F_241	ERR431279_NODE_3_length_475827_cov_32.846277	245910	245941	100	0	ATGTCGTGGCGGTCCTGCAGGCCCACGATTCC	ATGTCGTGGCGGTCCTGCAGGCCCACGATTCC	CC	minus
1F_241	ERR431211_NODE_4_length_490759_cov_35.205407	157687	157718	100	0	ATGTCGTGGCGGTCCTGCAGGCCCACGATTCC	ATGTCGTGGCGGTCCTGCAGGCCCACGATTCC	CC	minus
1F_241	ERR431119_NODE_23_length_84233_cov_41.455285	17474	17505	100	0	ATGTCGTGGCGGTCCTGCAGGCCCACGATTCC	ATGTCGTGGCGGTCCTGCAGGCCCACGATTCC	CC	minus
1F_241	ERR430992_NODE_7_length_338791_cov_33.733306	47731	47762	100	0	ATGTCGTGGCGGTCCTGCAGGCCCACGATTCC	ATGTCGTGGCGGTCCTGCAGGCCCACGATTCC	CC	plus
1F_242	ERR431247_NODE_11_length_223366_cov_35.617627	197192	197223	100	0	ATTCCAGCATCTGGGACGGCGATCGCGATTCG	ATTCCAGCATCTGGGACGGCGATCGCGATTCG	CC	plus
1F_242	ERR431191_NODE_36_length_15725_cov_33.168156	15303	15334	100	0	ATTCCAGCATCTGGGACGGCGATCGCGATTCG	ATTCCAGCATCTGGGACGGCGATCGCGATTCG	CC	minus
1F_306	ERR431297_NODE_5_length_436055_cov_43.130633	386184	386215	100	0	GAACGCAACCAGTTCCGGACCTCGCTCGCCGA	GAACGCAACCAGTTCCGGACCTCGCTCGCCGA	CC	minus
1F_306	ERR431227_NODE_14_length_194388_cov_30.757149	61261	61292	100	0	GAACGCAACCAGTTCCGGACCTCGCTCGCCGA	GAACGCAACCAGTTCCGGACCTCGCTCGCCGA	CC	minus
1F_306	ERR431084_NODE_1_length_840994_cov_33.925524	247734	247765	100	0	GAACGCAACCAGTTCCGGACCTCGCTCGCCGA	GAACGCAACCAGTTCCGGACCTCGCTCGCCGA	CC	minus
1F_343	ERR431119_NODE_18_length_107569_cov_38.582399	43461	43492	100	0	GCCATCGACCGCGAAGCCGCAGACGGCATTAC	GCCATCGACCGCGAAGCCGCAGACGGCATTAC	CC	minus
1F_361	ERR431323_NODE_120_length_17675_cov_40.020999	11031	11062	100	0	GCTGTGCGTCGCCGTGGTCTGACGGTCGAATC	GCTGTGCGTCGCCGTGGTCTGACGGTCGAATC	CC	minus
1F_361	ERR431314_NODE_8_length_228085_cov_41.002864	79550	79581	100	0	GCTGTGCGTCGCCGTGGTCTGACGGTCGAATC	GCTGTGCGTCGCCGTGGTCTGACGGTCGAATC	CC	minus
1F_361	ERR431307_NODE_1_length_893855_cov_38.698006	539756	539787	100	0	GCTGTGCGTCGCCGTGGTCTGACGGTCGAATC	GCTGTGCGTCGCCGTGGTCTGACGGTCGAATC	CC	minus
1F_371	ERR431166_NODE_46_length_7218_cov_61.247941	5904	5935	100	0	GGCGTATCCCGATTATCGGTTGAGGTGATGTA	GGCGTATCCCGATTATCGGTTGAGGTGATGTA	CC	plus
1F_371	ERR431119_NODE_48_length_7917_cov_78.370644	2070	2101	100	0	GGCGTATCCCGATTATCGGTTGAGGTGATGTA	GGCGTATCCCGATTATCGGTTGAGGTGATGTA	CC	minus
1F_371	ERR431084_NODE_33_length_7221_cov_75.051772	5905	5936	100	0	GGCGTATCCCGATTATCGGTTGAGGTGATGTA	GGCGTATCCCGATTATCGGTTGAGGTGATGTA	CC	plus
1F_371	ERR430997_NODE_17_length_130177_cov_50.356427	38049	38080	100	0	GGCGTATCCCGATTATCGGTTGAGGTGATGTA	GGCGTATCCCGATTATCGGTTGAGGTGATGTA	CC	plus
1F_371	ERR430993_NODE_17_length_163136_cov_53.457386	125057	125088	100	0	GGCGTATCCCGATTATCGGTTGAGGTGATGTA	GGCGTATCCCGATTATCGGTTGAGGTGATGTA	CC	minus
1F_382	ERR430991_NODE_23_length_73319_cov_35.791535	2680	2711	100	0	GTACCGCTCAGCGGCGAACCGATAGGCACCGG	GTACCGCTCAGCGGCGAACCGATAGGCACCGG	CC	minus
1F_384	ERR431261_NODE_17_length_130768_cov_33.063819	128511	128542	100	0	GTAGACCTTCGCCGGGTACGCGCTACCGTTGA	GTAGACCTTCGCCGGGTACGCGCTACCGTTGA	CC	minus
1F_419	ERR431297_NODE_5_length_436055_cov_43.130633	377768	377800	100	0	TACAAGGTCATGGCGCTCGGCAACGTGGTGGAA	TACAAGGTCATGGCGCTCGGCAACGTGGTGGAA	CC	plus
1F_419	ERR431227_NODE_14_length_194388_cov_30.757149	52845	52877	100	0	TACAAGGTCATGGCGCTCGGCAACGTGGTGGAA	TACAAGGTCATGGCGCTCGGCAACGTGGTGGAA	CC	plus
1F_419	ERR431084_NODE_1_length_840994_cov_33.925524	239318	239350	100	0	TACAAGGTCATGGCGCTCGGCAACGTGGTGGAA	TACAAGGTCATGGCGCTCGGCAACGTGGTGGAA	CC	plus
1F_431	ERR431119_NODE_18_length_107569_cov_38.582399	38586	38617	100	0	TACTGATCAACGGCGCACCCGGTGAGGGGCAC	TACTGATCAACGGCGCACCCGGTGAGGGGCAC	CC	minus
1F_452	ERR431135_NODE_1_length_805137_cov_57.730600	441325	441356	100	0	TCCACCGGGTTTTTGTCAGTCCATCCGGCCGC	TCCACCGGGTTTTTGTCAGTCCATCCGGCCGC	CC	plus
1F_454	ERR431247_NODE_4_length_572603_cov_35.544222	394500	394531	100	0	TCCCATAGACTTGCCGATCTCGGCTGCGGCGC	TCCCATAGACTTGCCGATCTCGGCTGCGGCGC	CC	plus
1F_454	ERR431191_NODE_4_length_456459_cov_34.052035	278351	278382	100	0	TCCCATAGACTTGCCGATCTCGGCTGCGGCGC	TCCCATAGACTTGCCGATCTCGGCTGCGGCGC	CC	plus
1F_477	ERR430991_NODE_25_length_67951_cov_30.971766	34133	34164	100	0	TCGAGCAGCGGCCCGAGGAGTCCGAAGACTTG	TCGAGCAGCGGCCCGAGGAGTCCGAAGACTTG	CC	minus
1F_480	ERR431119_NODE_48_length_7917_cov_78.370644	3872	3903	100	0	TCGATCAGCGCCGCAGGAAGCCCAGGACCACC	TCGATCAGCGCCGCAGGAAGCCCAGGACCACC	CC	plus
1F_480	ERR431098_NODE_35_length_1186_cov_0.748895	60	91	100	0	TCGATCAGCGCCGCAGGAAGCCCAGGACCACC	TCGATCAGCGCCGCAGGAAGCCCAGGACCACC	CC	minus
1F_480	ERR431084_NODE_33_length_7221_cov_75.051772	4103	4134	100	0	TCGATCAGCGCCGCAGGAAGCCCAGGACCACC	TCGATCAGCGCCGCAGGAAGCCCAGGACCACC	CC	minus
1F_500	ERR431119_NODE_48_length_7917_cov_78.370644	7560	7591	100	0	TCTACCGTCAGCGGCAGGCGGGCAAGGCACCC	TCTACCGTCAGCGGCAGGCGGGCAAGGCACCC	CC	minus
1F_500	ERR431088_NODE_73_length_258_cov_0.822660	191	222	100	0	TCTACCGTCAGCGGCAGGCGGGCAAGGCACCC	TCTACCGTCAGCGGCAGGCGGGCAAGGCACCC	CC	minus
1F_500	ERR431084_NODE_33_length_7221_cov_75.051772	324	355	100	0	TCTACCGTCAGCGGCAGGCGGGCAAGGCACCC	TCTACCGTCAGCGGCAGGCGGGCAAGGCACCC	CC	plus
1F_566	ERR431323_NODE_120_length_17675_cov_40.020999	8217	8248	100	0	TGGCCAAGCTGCGCGAAACCCTCGGCCTGGCC	TGGCCAAGCTGCGCGAAACCCTCGGCCTGGCC	CC	minus
1F_566	ERR431314_NODE_8_length_228085_cov_41.002864	76714	76745	100	0	TGGCCAAGCTGCGCGAAACCCTCGGCCTGGCC	TGGCCAAGCTGCGCGAAACCCTCGGCCTGGCC	CC	minus
1F_566	ERR431307_NODE_1_length_893855_cov_38.698006	536408	536439	100	0	TGGCCAAGCTGCGCGAAACCCTCGGCCTGGCC	TGGCCAAGCTGCGCGAAACCCTCGGCCTGGCC	CC	minus
1F_574	ERR431116_NODE_5_length_318250_cov_38.228178	225796	225827	100	0	TGGCGCGAAGCCGAGCAGCAATGCCGCGACGG	TGGCGCGAAGCCGAGCAGCAATGCCGCGACGG	CC	minus
1F_574	ERR430997_NODE_2_length_514947_cov_54.055920	269083	269114	100	0	TGGCGCGAAGCCGAGCAGCAATGCCGCGACGG	TGGCGCGAAGCCGAGCAGCAATGCCGCGACGG	CC	minus
1F_574	ERR430993_NODE_1_length_605430_cov_57.045907	359470	359501	100	0	TGGCGCGAAGCCGAGCAGCAATGCCGCGACGG	TGGCGCGAAGCCGAGCAGCAATGCCGCGACGG	CC	minus
1F_584	ERR431413_NODE_1_length_428679_cov_54.283157	113904	113935	100	0	TGGTAGACGGGATATGGATCGGCGAAGTCCTC	TGGTAGACGGGATATGGATCGGCGAAGTCCTC	CC	plus
1F_584	ERR431311_NODE_2_length_780976_cov_41.372383	664880	664911	100	0	TGGTAGACGGGATATGGATCGGCGAAGTCCTC	TGGTAGACGGGATATGGATCGGCGAAGTCCTC	CC	minus
1F_584	ERR431306_NODE_5_length_368502_cov_40.353633	223307	223338	100	0	TGGTAGACGGGATATGGATCGGCGAAGTCCTC	TGGTAGACGGGATATGGATCGGCGAAGTCCTC	CC	minus
1F_584	ERR431297_NODE_5_length_436055_cov_43.130633	394094	394125	100	0	TGGTAGACGGGATATGGATCGGCGAAGTCCTC	TGGTAGACGGGATATGGATCGGCGAAGTCCTC	CC	minus
1F_584	ERR431279_NODE_3_length_475827_cov_32.846277	248742	248773	100	0	TGGTAGACGGGATATGGATCGGCGAAGTCCTC	TGGTAGACGGGATATGGATCGGCGAAGTCCTC	CC	plus
1F_584	ERR431211_NODE_4_length_490759_cov_35.205407	161464	161495	100	0	TGGTAGACGGGATATGGATCGGCGAAGTCCTC	TGGTAGACGGGATATGGATCGGCGAAGTCCTC	CC	plus
1F_584	ERR431098_NODE_9_length_353607_cov_38.991831	11843	11874	100	0	TGGTAGACGGGATATGGATCGGCGAAGTCCTC	TGGTAGACGGGATATGGATCGGCGAAGTCCTC	CC	minus
1F_584	ERR430992_NODE_7_length_338791_cov_33.733306	44251	44282	100	0	TGGTAGACGGGATATGGATCGGCGAAGTCCTC	TGGTAGACGGGATATGGATCGGCGAAGTCCTC	CC	minus
1F_588	ERR430993_NODE_51_length_31684_cov_59.300041	9336	9367	100	0	TGGTCGAGCAGTTCGGCAAAGGGGCCGTGGTT	TGGTCGAGCAGTTCGGCAAAGGGGCCGTGGTT	CC	plus
1F_618	ERR431341_NODE_2_length_384196_cov_37.883282	167077	167108	100	0	TTCACCTGGTCGCCGGCCAGGCTGATCACTGC	TTCACCTGGTCGCCGGCCAGGCTGATCACTGC	CC	plus
1F_618	ERR431323_NODE_65_length_39049_cov_37.523080	16554	16585	100	0	TTCACCTGGTCGCCGGCCAGGCTGATCACTGC	TTCACCTGGTCGCCGGCCAGGCTGATCACTGC	CC	plus
1F_618	ERR431279_NODE_33_length_39826_cov_81.527193	3585	3616	100	0	TTCACCTGGTCGCCGGCCAGGCTGATCACTGC	TTCACCTGGTCGCCGGCCAGGCTGATCACTGC	CC	plus
1F_618	ERR431261_NODE_18_length_115101_cov_35.330207	85570	85601	100	0	TTCACCTGGTCGCCGGCCAGGCTGATCACTGC	TTCACCTGGTCGCCGGCCAGGCTGATCACTGC	CC	minus
1F_618	ERR431247_NODE_11_length_223366_cov_35.617627	202348	202379	100	0	TTCACCTGGTCGCCGGCCAGGCTGATCACTGC	TTCACCTGGTCGCCGGCCAGGCTGATCACTGC	CC	minus
1F_618	ERR431191_NODE_36_length_15725_cov_33.168156	10147	10178	100	0	TTCACCTGGTCGCCGGCCAGGCTGATCACTGC	TTCACCTGGTCGCCGGCCAGGCTGATCACTGC	CC	plus
1F_618	ERR431090_NODE_1_length_1038636_cov_38.971299	417517	417548	100	0	TTCACCTGGTCGCCGGCCAGGCTGATCACTGC	TTCACCTGGTCGCCGGCCAGGCTGATCACTGC	CC	minus
1F_618	ERR431088_NODE_19_length_63224_cov_43.285282	42266	42297	100	0	TTCACCTGGTCGCCGGCCAGGCTGATCACTGC	TTCACCTGGTCGCCGGCCAGGCTGATCACTGC	CC	plus
1F_618	ERR430991_NODE_25_length_67951_cov_30.971766	31857	31888	100	0	TTCACCTGGTCGCCGGCCAGGCTGATCACTGC	TTCACCTGGTCGCCGGCCAGGCTGATCACTGC	CC	plus
1F_624	ERR431246_NODE_22_length_101716_cov_41.797326	85426	85457	100	0	TTCATCAGGATGCCGCCAAGGGTCCGCATAAT	TTCATCAGGATGCCGCCAAGGGTCCGCATAAT	CC	minus
1F_624	ERR431246_NODE_22_length_101716_cov_41.797326	92652	92683	100	0	TTCATCAGGATGCCGCCAAGGGTCCGCATAAT	TTCATCAGGATGCCGCCAAGGGTCCGCATAAT	CC	minus
1F_626	ERR431119_NODE_48_length_7917_cov_78.370644	2756	2787	100	0	TTCCAGGCCAGTTCCACCACCGGTACCACCGC	TTCCAGGCCAGTTCCACCACCGGTACCACCGC	CC	plus
1F_626	ERR431084_NODE_33_length_7221_cov_75.051772	5219	5250	100	0	TTCCAGGCCAGTTCCACCACCGGTACCACCGC	TTCCAGGCCAGTTCCACCACCGGTACCACCGC	CC	minus
1F_643	ERR431445_NODE_15_length_151086_cov_45.626924	1926	1957	100	0	TTCTGGAACAGCGGGATACGCCGCGTCTCGAT	TTCTGGAACAGCGGGATACGCCGCGTCTCGAT	CC	minus
1F_643	ERR431356_NODE_23_length_83945_cov_27.254333	40668	40699	100	0	TTCTGGAACAGCGGGATACGCCGCGTCTCGAT	TTCTGGAACAGCGGGATACGCCGCGTCTCGAT	CC	plus
1F_643	ERR431272_NODE_1_length_917582_cov_45.005384	95161	95192	100	0	TTCTGGAACAGCGGGATACGCCGCGTCTCGAT	TTCTGGAACAGCGGGATACGCCGCGTCTCGAT	CC	minus
1F_643	ERR431135_NODE_1_length_805137_cov_57.730600	250964	250995	100	0	TTCTGGAACAGCGGGATACGCCGCGTCTCGAT	TTCTGGAACAGCGGGATACGCCGCGTCTCGAT	CC	minus
1F_643	ERR431034_NODE_110_length_254_cov_50.587940	144	175	100	0	TTCTGGAACAGCGGGATACGCCGCGTCTCGAT	TTCTGGAACAGCGGGATACGCCGCGTCTCGAT	CC	plus
1F_646	ERR431261_NODE_16_length_164894_cov_34.226876	11573	11604	100	0	TTGACCAGATCGCGGCGTGGGGTGGTCGGCTT	TTGACCAGATCGCGGCGTGGGGTGGTCGGCTT	CC	minus
1F_646	ERR431211_NODE_4_length_490759_cov_35.205407	199341	199372	100	0	TTGACCAGATCGCGGCGTGGGGTGGTCGGCTT	TTGACCAGATCGCGGCGTGGGGTGGTCGGCTT	CC	minus
1F_646	ERR431117_NODE_6_length_351767_cov_41.553441	31712	31743	100	0	TTGACCAGATCGCGGCGTGGGGTGGTCGGCTT	TTGACCAGATCGCGGCGTGGGGTGGTCGGCTT	CC	minus
1F_662	ERR431313_NODE_2_length_478566_cov_43.177553	364014	364045	100	0	TTGCCAGGCCACCACTCCTCCCGGCCGTTGAC	TTGCCAGGCCACCACTCCTCCCGGCCGTTGAC	CC	minus
1F_662	ERR431100_NODE_4_length_430752_cov_33.091925	166513	166544	100	0	TTGCCAGGCCACCACTCCTCCCGGCCGTTGAC	TTGCCAGGCCACCACTCCTCCCGGCCGTTGAC	CC	plus
